# A tumor-suppressive role of the PRC1 Polycomb epigenetic complex in the maintenance of adult *Drosophila* intestinal stem cell identity

**DOI:** 10.1101/2025.03.18.643963

**Authors:** Aurélia Joly, Ana-Maria Popmihaylova, Corinne Rancurel, Julie Soltys, Rihab Loudhaief, Armel Gallet, Edan Foley, Anne-Marie Martinez, Raphaël Rousset

**Affiliations:** Université Côte d’Azur, INRAE, ISA, France; Université Côte d’Azur, CNRS, INRAE, EMR PHYBAC, France; Department of Medical Microbiology and Immunology, University of Alberta, Edmonton AB, Canada; Institute of Human Genetics, Univ. Montpellier, CNRS, Montpellier, France

**Keywords:** Epigenetics, Polycomb, tumor suppression, intestinal stem cells, *Drosophila*

## Abstract

Chromatin modulators, like Polycomb group proteins, are key epigenetic regulators of gene expression and are frequently mutated in cancers. In adult stem cells, epigenetic regulation maintains their identity and controls their differentiation during homeostasis or aging, but its direct role in tumorigenesis remains unclear. Here we developed a novel tumor model in *Drosophila* by exploring the function of Polycomb Repressive Complex 1 (PRC1) in adult intestinal stem cells (ISCs). Disrupting core PRC1 components in ISCs induces the formation of small cell clusters devoid of intestinal markers, a novel phenotype linked to premature mortality under stress. These clusters exhibit neoplastic characteristics such as overproliferation and continuous growth in serial transplantations, leading to their designation as tumor-initiating intestinal cells (TIICs). While JAK/STAT signaling contributes to TIIC growth, the NF-κB-related Toll/Imd immune pathways restrict their expansion independently of cell death. Altogether, our results highlight PRC1 as an epigenetic tumor suppressor in adult stem cells.

**AUTHOR SUMMARY:** Our research explores how stem cells in the adult intestine stay healthy and avoid becoming cancerous. We focused on a group of proteins called Polycomb Repressive Complex 1 (PRC1), which help regulate which genes are turned off in a cell. While these proteins are known to play important roles during development and cancer prevention, their function in the adult intestine has been less clear. Using the fruit fly *Drosophila*, we discovered that when PRC1 function is lost in intestinal stem cells, abnormal clusters of cells begin to form. These clusters grow uncontrollably, lose their normal identity, and can keep growing when transplanted—traits that are typical of cancer. Interestingly, we also found that parts of the immune system, specifically NF-κB-related pathways, can act inside these tumor cells to limit their growth—revealing a protective role that hasn’t been seen before in the adult gut. This work provides new insights into how epigenetic regulation and immune signaling work together to keep stem cells from turning cancerous. It opens up new possibilities for understanding how cancers begin and how the body may naturally resist them, even at the level of the tissue.
