## Supplementary material for "A tumor-suppressive role of the PRC1 Polycomb epigenetic complex in the maintenance of adult *Drosophila* intestinal stem cell identity": Table S2

### Sheet: GO_down_genes
ID	Description	GeneRatio	BgRatio	pvalue	p.adjust	qvalue	geneID	Count
GO:0002181	cytoplasmic translation	67/1045	131/12653	4.12285e-38	1.05256e-34	9.14838e-35	eIF4A/RpL36/RpS5a/RpLP1/RpS3/RpL32/RpL4/sta/RpL40/RpS27A/RpS14a/RpS14b/RpS2/RpS17/RpL7/RpL23/RpS15Aa/RpS9/RpL18A/RpL13/RpL11/RpL7A/RpS21/RpL9/RpL29/RpL14/RpS20/RpL3/RpL39/RpL23A/RpL15/RpL35/RpL17/RpS28b/RpL36A/RpL7-like/RpL24/RpL21/RpS23/RpS15/RpS16/RpL12/RpL28/RpL18/Dph1/RpL26/RpL35A/RpL34b/RpL24-like/RpS30/RpL27/RpL34a/RpS8/RpS7/RpL38/RpS25/RpL30/RpS24/RpS26/RpS29/RpL8/RpL37A/larp/RpS10b/RpL31/…	67
GO:0061077	chaperone-mediated protein folding	19/1045	48/12653	2.56575e-09	3.27518e-06	2.84663e-06	Hsp22/Hsp23/Hsp26/Hsp27/Hsp67Ba/Hsp67Bc/Hsp68/Hsp70Aa/Hsp70Ab/Hsp70Ba/Hsp70Bb/Hsp70Bc/CG2887/mrj/CG12020/CG4461/Hsp70Bbb/DnaJ-1/Hsc70-4	19
GO:0098609	cell-cell adhesion	34/1045	146/12653	2.10778e-08	1.79372e-05	1.55902e-05	baz/bib/Lar/ed/tei/Fas2/robo2/peb/shg/tkv/Nrt/N/robo1/Itgbn/fra/RhoL/glec/klg/stan/p130CAS/Cad74A/Cad89D/beat-IIa/beat-VI/boi/Nlg3/CG34353/beat-VII/rhea/sli/Dscam2/Ptp36E/scb/hbs	34
GO:0035295	tube development	44/1045	250/12653	1.17437e-06	0.000476396	0.000414061	Act5C/baz/cad/ect/ed/emc/fkh/fog/robo2/raw/S/shg/shn/sna/sog/tkv/Egfr/N/robo1/noc/trn/insc/H15/fz2/Stat92E/dve/Rbcn-3A/brk/Sox21a/Mkp3/dysf/Alk/puc/rhea/sli/Hph/Gyc76C/btsz/btl/cv-c/flz/scb/esg/hbs	44
GO:0040011	locomotion	67/1045	449/12653	1.27646e-06	0.000476396	0.000414061	Lar/Fas2/fog/for/FER/robo2/peb/pk/ras/shg/Egfr/w/Nrt/Ptp99A/N/robo1/Akt/Nmdar1/trn/msn/Sema1a/Dop1R1/fra/ATP6/CASK/Tie/tim/drl/fz2/Rh6/Cbl/dnt/trio/stan/cry/Nf-YC/erm/CdGAPr/LRR/CG10543/RhoGEF64C/Toll-6/RhoGAP100F/Alk/wun2/tai/mask/Trim9/CG34353/Pvf3/stl/spin/iav/puc/NT1/sli/Sema2b/Mhc/Dscam2/Neto/lov/Gyc76C/Hsc70-4/unc-104/sbb/scb/esg	67
GO:0051084	'de novo' post-translational protein folding	12/1045	29/12653	1.30622e-06	0.000476396	0.000414061	Hsp68/Hsp70Aa/Hsp70Ab/Hsp70Ba/Hsp70Bb/Hsp70Bc/CG2887/mrj/CG12020/Hsp70Bbb/DnaJ-1/Hsc70-4	12
GO:0051085	chaperone cofactor-dependent protein refolding	12/1045	29/12653	1.30622e-06	0.000476396	0.000414061	Hsp68/Hsp70Aa/Hsp70Ab/Hsp70Ba/Hsp70Bb/Hsp70Bc/CG2887/mrj/CG12020/Hsp70Bbb/DnaJ-1/Hsc70-4	12
GO:0007155	cell adhesion	40/1045	223/12653	2.1902e-06	0.000698947	0.000607492	baz/bib/Lar/ed/tei/Fas2/robo2/peb/shg/tkv/Nrt/N/robo1/Itgbn/trn/fra/Ret/RhoL/glec/klg/stan/p130CAS/Cad74A/Cad89D/beat-IIa/beat-VI/boi/Ccn/Nlg3/CG34353/Invadolysin/beat-VII/rhea/sli/Sema2b/Dscam2/Ptp36E/scb/18w/hbs	40
GO:0006458	'de novo' protein folding	12/1045	31/12653	3.0403e-06	0.000862432	0.000749585	Hsp68/Hsp70Aa/Hsp70Ab/Hsp70Ba/Hsp70Bb/Hsp70Bc/CG2887/mrj/CG12020/Hsp70Bbb/DnaJ-1/Hsc70-4	12
GO:0042026	protein refolding	11/1045	27/12653	4.37504e-06	0.00111695	0.000970798	Hsp23/Hsp26/Hsp27/Hsp68/Hsp70Aa/Hsp70Ab/Hsp70Ba/Hsp70Bb/Hsp70Bc/Hsp70Bbb/Hsc70-4	11
GO:0098742	cell-cell adhesion via plasma-membrane adhesion molecules	20/1045	80/12653	5.34248e-06	0.00123994	0.0010777	Lar/ed/Fas2/peb/shg/Nrt/Itgbn/glec/klg/stan/Cad74A/Cad89D/beat-IIa/beat-VI/CG34353/beat-VII/Dscam2/Ptp36E/scb/hbs	20
GO:0007186	G protein-coupled receptor signaling pathway	40/1045	235/12653	8.26642e-06	0.00175868	0.00152856	Arr2/boss/fog/Oct-TyrR/5-HT7/Ac76E/Dop1R1/ktub/Rh6/Ac13E/stan/RSG7/Oamb/moody/GABA-B-R3/CG8642/Cirl/mthl10/FMRFaR/CrzR/mAChR-B/mthl5/foxo/TyrR/Octalpha2R/SIFaR/AdoR/CG30281/mtt/mthl15/CG32547/CG32683/Dop2R/Dgk/5-HT2A/Octbeta3R/CG43324/CG44153/Dop1R2/AstA-R1	40
GO:0048149	behavioral response to ethanol	16/1045	57/12653	9.4426e-06	0.00176594	0.00153487	Fas2/S/Egfr/Nmdar1/CASK/klg/aay/Sirt1/moody/Agpat2/CrzR/mura/dpr9/pxb/Vrp1/scb	16
GO:0016477	cell migration	51/1045	331/12653	9.68398e-06	0.00176594	0.00153487	baz/Dl/Lar/fog/knrl/robo2/peb/shg/tkv/Egfr/ex/N/robo1/Akt/Itgbn/trn/msn/Sema1a/fra/CASK/Tie/RhoL/fz2/Stat92E/Cbl/CalpB/Ptpmeg2/LRR/p130CAS/Cerk/wntD/dysf/RhoGAP100F/wun2/tai/mask/Mrtf/Pvf3/Invadolysin/stl/spin/puc/bun/rhea/sli/Sema2b/Mhc/btl/scb/esg/18w	51
GO:0007189	adenylate cyclase-activating G protein-coupled receptor signaling pathway	13/1045	41/12653	1.52264e-05	0.00259154	0.00225244	Oct-TyrR/5-HT7/Ac76E/Dop1R1/Ac13E/Cirl/TyrR/Octalpha2R/AdoR/Dop2R/Octbeta3R/CG44153/Dop1R2	13
GO:0007167	enzyme-linked receptor protein signaling pathway	46/1045	301/12653	3.23162e-05	0.00515646	0.00448175	boss/Lar/ed/Fas2/fkh/for/eIF4A/sev/shn/sog/tkv/Egfr/GlyP/Akt/Gug/Ret/Tie/drl/Cbl/Pdk1/wit/dnt/brk/Rgl/kek5/CG3277/rau/p130CAS/anchor/Mkp3/foxo/CG15529/fuss/Alk/cbt/mask/CG31869/PVRAP/CG34357/Pvf3/spin/clos/Thor/cic/Gyc76C/btl	46
GO:0030335	positive regulation of cell migration	16/1045	63/12653	3.72536e-05	0.00553863	0.00481392	robo2/peb/shg/Egfr/robo1/Akt/Sema1a/fra/Tie/Cbl/LRR/tai/Pvf3/puc/sli/Sema2b	16
GO:0050808	synapse organization	47/1045	313/12653	4.18489e-05	0.00553863	0.00481392	baz/Lar/Fas2/Got2/Jra/slo/tkv/brat/Akt/Itgbn/simj/Sema1a/CASK/drl/fz2/klg/Pdk1/wit/trio/stan/Grip/Ypel/Lrp4/DIP-eta/DIP-iota/C1GalTA/dpr13/dpr9/Syp/RhoGAP100F/dbo/dpr1/dpr10/dpr8/Nlg3/CG34353/spin/DIP-beta/Atg1/Thor/l(3)neo38/Neto/unc-104/Ptp36E/LIMK1/btl/scb	47
GO:0048870	cell motility	56/1045	395/12653	4.2603e-05	0.00553863	0.00481392	baz/Dl/Lar/fog/knrl/robo2/peb/shg/tkv/Egfr/ex/N/robo1/Akt/Itgbn/trn/msn/Sema1a/fra/CASK/Tie/RhoL/fz2/Stat92E/Cbl/CalpB/Ptpmeg2/LRR/Dnaaf3/tous/p130CAS/sac/Cerk/wntD/dysf/RhoGAP100F/wun2/tai/mask/Mrtf/CG32819/CG32820/Pvf3/Invadolysin/stl/spin/puc/bun/rhea/sli/Sema2b/Mhc/btl/scb/esg/18w	56
GO:0007611	learning or memory	30/1045	168/12653	4.33892e-05	0.00553863	0.00481392	arr/eag/Fas2/for/per/Egfr/w/N/Nmdar1/simj/Dop1R1/CASK/drl/Stat92E/klg/Oamb/Tob/CenG1A/mura/fabp/AdoR/Alk/lilli/Rbfox1/pxb/Dop2R/Pka-R1/Rgk1/rad/scb	30
GO:0050890	cognition	30/1045	169/12653	4.86815e-05	0.00570304	0.00495682	arr/eag/Fas2/for/per/Egfr/w/N/Nmdar1/simj/Dop1R1/CASK/drl/Stat92E/klg/Oamb/Tob/CenG1A/mura/fabp/AdoR/Alk/lilli/Rbfox1/pxb/Dop2R/Pka-R1/Rgk1/rad/scb	30
GO:0035079	polytene chromosome puffing	6/1045	10/12653	4.91449e-05	0.00570304	0.00495682	Hsp70Aa/Hsp70Ab/Hsp70Ba/Hsp70Bb/Hsp70Bc/Hsp70Bbb	6
GO:2000147	positive regulation of cell motility	16/1045	65/12653	5.63034e-05	0.00601717	0.00522984	robo2/peb/shg/Egfr/robo1/Akt/Sema1a/fra/Tie/Cbl/LRR/tai/Pvf3/puc/sli/Sema2b	16
GO:0040012	regulation of locomotion	24/1045	123/12653	5.81866e-05	0.00601717	0.00522984	robo2/peb/pk/shg/Egfr/robo1/Akt/msn/Sema1a/fra/CASK/Tie/Cbl/stan/LRR/tai/Trim9/Pvf3/stl/puc/sli/Sema2b/unc-104/scb	24
GO:0045471	response to ethanol	17/1045	72/12653	5.89226e-05	0.00601717	0.00522984	Fas2/S/Egfr/Nmdar1/CASK/klg/aay/Sirt1/moody/Agpat2/CrzR/mura/dpr9/pxb/Vrp1/Pka-R1/scb	17
GO:0010631	epithelial cell migration	31/1045	182/12653	8.24628e-05	0.00809722	0.00703772	baz/Dl/Lar/knrl/robo2/peb/shg/Egfr/ex/N/robo1/Akt/msn/CASK/Tie/RhoL/Stat92E/Cbl/CalpB/Ptpmeg2/dysf/tai/Mrtf/puc/bun/rhea/sli/Mhc/btl/esg/18w	31
GO:0090130	tissue migration	32/1045	191/12653	8.8261e-05	0.00828097	0.00719743	baz/Dl/Lar/fog/knrl/robo2/peb/shg/Egfr/ex/N/robo1/Akt/msn/CASK/Tie/RhoL/Stat92E/Cbl/CalpB/Ptpmeg2/dysf/tai/Mrtf/puc/bun/rhea/sli/Mhc/btl/esg/18w	32
GO:0090132	epithelium migration	31/1045	183/12653	9.16172e-05	0.00828097	0.00719743	baz/Dl/Lar/knrl/robo2/peb/shg/Egfr/ex/N/robo1/Akt/msn/CASK/Tie/RhoL/Stat92E/Cbl/CalpB/Ptpmeg2/dysf/tai/Mrtf/puc/bun/rhea/sli/Mhc/btl/esg/18w	31
GO:0030334	regulation of cell migration	19/1045	89/12653	9.65763e-05	0.00828097	0.00719743	robo2/peb/shg/Egfr/robo1/Akt/msn/Sema1a/fra/Tie/Cbl/LRR/tai/Pvf3/stl/puc/sli/Sema2b/scb	19
GO:0071875	adrenergic receptor signaling pathway	6/1045	11/12653	0.000100552	0.00828097	0.00719743	Oct-TyrR/TyrR/Octalpha2R/Dop2R/Octbeta3R/Dop1R2	6
GO:0071880	adenylate cyclase-activating adrenergic receptor signaling pathway	6/1045	11/12653	0.000100552	0.00828097	0.00719743	Oct-TyrR/TyrR/Octalpha2R/Dop2R/Octbeta3R/Dop1R2	6
GO:0048871	multicellular organismal-level homeostasis	24/1045	128/12653	0.000112326	0.00896154	0.00778895	Arr2/boss/Lar/peb/per/sev/shg/Egfr/ex/gl/N/tim/fz2/wdp/Culd/Mkp3/Atg17/CDase/tai/bun/rhea/Atg1/cv-c/esg	24
GO:0040008	regulation of growth	46/1045	317/12653	0.000116315	0.00899857	0.00782113	Lar/Fas2/fkh/pk/shg/slo/tkv/Egfr/hid/ex/N/Ac76E/brat/Akt/Itgbn/simj/Sema1a/CASK/Pdk1/Mnt/wit/brk/trio/stan/Samuel/path/chrb/foxo/Hs6st/Syp/dbo/Alk/tai/scyl/spin/bun/Atg1/Thor/cic/Sema2b/Hph/btsz/unc-104/btl/sbb/scb	46
GO:0034330	cell junction organization	53/1045	383/12653	0.000128648	0.00963514	0.00837441	baz/Lar/Fas2/Got2/Jra/shg/slo/tkv/brat/Akt/Itgbn/simj/Sema1a/CASK/drl/fz2/klg/Pdk1/wit/trio/stan/moody/Traf4/Grip/Ypel/Lrp4/DIP-eta/DIP-iota/C1GalTA/dpr13/CG9628/dpr9/Syp/RhoGAP100F/dbo/dpr1/dpr10/dpr8/Nlg3/CG34353/shakB/spin/DIP-beta/Atg1/Thor/l(3)neo38/Neto/btsz/unc-104/Ptp36E/LIMK1/btl/scb	53
GO:2000145	regulation of cell motility	19/1045	91/12653	0.000132092	0.00963514	0.00837441	robo2/peb/shg/Egfr/robo1/Akt/msn/Sema1a/fra/Tie/Cbl/LRR/tai/Pvf3/stl/puc/sli/Sema2b/scb	19
GO:0042330	taxis	49/1045	347/12653	0.00013958	0.00989857	0.00860337	Lar/Fas2/fog/for/FER/robo2/peb/pk/ras/w/Nrt/Ptp99A/N/robo1/Nmdar1/trn/Sema1a/Dop1R1/fra/tim/drl/fz2/Rh6/dnt/trio/stan/cry/Nf-YC/erm/CdGAPr/CG10543/RhoGEF64C/Toll-6/RhoGAP100F/Alk/wun2/Trim9/CG34353/iav/NT1/sli/Sema2b/Dscam2/lov/Gyc76C/Hsc70-4/sbb/scb/esg	49
GO:0040017	positive regulation of locomotion	16/1045	70/12653	0.000145514	0.0100405	0.00872672	robo2/peb/shg/Egfr/robo1/Akt/Sema1a/fra/Tie/Cbl/LRR/tai/Pvf3/puc/sli/Sema2b	16
GO:0007424	open tracheal system development	38/1045	249/12653	0.000157763	0.0100626	0.00874596	baz/ed/Fas2/knrl/robo2/peb/shg/tkv/Egfr/hid/N/robo1/noc/Akt/trn/vri/Stat92E/Rbcn-3A/stan/uif/RhoGEF64C/Blimp-1/Mkp3/Hs6st/dysf/Mrtf/rhea/sli/Mhc/Hph/Np/Gyc76C/btsz/btl/cv-c/flz/scb/esg	38
GO:0060541	respiratory system development	39/1045	258/12653	0.000159528	0.0100626	0.00874596	baz/ed/Fas2/knrl/robo2/peb/shg/tkv/Egfr/hid/N/robo1/noc/Akt/trn/vri/Stat92E/Rbcn-3A/stan/uif/wdp/RhoGEF64C/Blimp-1/Mkp3/Hs6st/dysf/Mrtf/rhea/sli/Mhc/Hph/Np/Gyc76C/btsz/btl/cv-c/flz/scb/esg	39
GO:0009719	response to endogenous stimulus	40/1045	267/12653	0.000160664	0.0100626	0.00874596	Lar/Eip75B/fkh/eIF4A/shn/sog/tkv/GlyP/5-HT7/Hnf4/Akt/Dop1R1/Hr38/Pdk1/wit/brk/Sirt1/kek5/rau/DOR/CG12289/anchor/Crtc/Mkp3/mAChR-B/foxo/TyrR/SIFaR/fuss/tai/cbt/CG31869/Dop2R/spin/5-HT2A/Thor/gce/Gyc76C/Dop1R2/btl	40
GO:0009649	entrainment of circadian clock	8/1045	21/12653	0.000161601	0.0100626	0.00874596	per/hid/gl/robo1/tim/Rh6/Clk/cry	8
GO:0001667	ameboidal-type cell migration	32/1045	198/12653	0.000176394	0.0104363	0.00907072	baz/Dl/Lar/fog/knrl/robo2/peb/shg/Egfr/ex/N/robo1/Akt/msn/CASK/Tie/RhoL/Stat92E/Cbl/CalpB/Ptpmeg2/dysf/tai/Mrtf/puc/bun/rhea/sli/Mhc/btl/esg/18w	32
GO:0007431	salivary gland development	23/1045	124/12653	0.000183146	0.0104363	0.00907072	Eip74EF/fkh/fog/robo2/raw/shg/shn/tkv/Egfr/betaTub85D/hid/robo1/trn/Dif/fra/drl/fz2/dnt/Atg17/sli/Gyc76C/btsz/scb	23
GO:0035272	exocrine system development	23/1045	124/12653	0.000183146	0.0104363	0.00907072	Eip74EF/fkh/fog/robo2/raw/shg/shn/tkv/Egfr/betaTub85D/hid/robo1/trn/Dif/fra/drl/fz2/dnt/Atg17/sli/Gyc76C/btsz/scb	23
GO:1901700	response to oxygen-containing compound	52/1045	379/12653	0.000184401	0.0104363	0.00907072	boss/Lar/eag/Eip75B/Fas2/fkh/for/per/S/Egfr/hid/GlyP/5-HT7/Hnf4/Akt/Nmdar1/Dop1R1/CASK/Hr38/ktub/Stat92E/klg/Pdk1/Clk/aay/Sirt1/moody/Agpat2/CG9314/DOR/Blimp-1/Gr66a/CG12289/CrzR/Crtc/Mkp3/mAChR-B/mura/foxo/dpr9/CG12355/pxb/Dop2R/iav/5-HT2A/Vrp1/Pka-R1/wtrw/Syt12/Thor/Dop1R2/scb	52
GO:0071495	cellular response to endogenous stimulus	39/1045	260/12653	0.000188041	0.0104363	0.00907072	Lar/Eip75B/fkh/eIF4A/shn/sog/tkv/GlyP/5-HT7/Hnf4/Akt/Dop1R1/Hr38/Pdk1/wit/brk/Sirt1/kek5/rau/DOR/anchor/Crtc/Mkp3/mAChR-B/foxo/TyrR/SIFaR/fuss/tai/cbt/CG31869/Dop2R/spin/5-HT2A/Thor/gce/Gyc76C/Dop1R2/btl	39
GO:0071310	cellular response to organic substance	42/1045	288/12653	0.000203421	0.010886	0.00946157	crc/Lar/Eip75B/fkh/Hsp68/GlyP/5-HT7/Hnf4/Akt/msn/Dop1R1/Hsp70Aa/Hsp70Ab/Hsp70Ba/Hsp70Bb/Hsp70Bc/Hr38/Stat92E/Pdk1/Sirt1/Mkk4/Traf4/Parp16/DOR/Blimp-1/CrzR/Crtc/Mkp3/mAChR-B/foxo/TyrR/SIFaR/tai/Hsp70Bbb/Dop2R/5-HT2A/puc/Snmp1/Thor/gce/Dop1R2/Hsc70-4	42
GO:0008038	neuron recognition	22/1045	117/12653	0.000204671	0.010886	0.00946157	Fas2/robo2/shf/Nrt/Ptp99A/robo1/Sema1a/fra/drl/fz2/stan/CG2901/wdp/p130CAS/Trim9/Pvf3/esn/sli/Sema2b/Dscam2/Gyc76C/Hsc70-4	22
GO:0050804	modulation of chemical synaptic transmission	27/1045	158/12653	0.000219277	0.0111963	0.0097313	Fas2/na/slo/Akt/CASK/VGlut/sky/Mctp/FMRFaR/PGRP-LC/Toll-6/Syp/Grik/CG11155/Alk/CG31676/Nlg3/Atg1/Syt12/NT1/Exn/Thor/Shab/Ih/Neto/cv-c/stg1	27
GO:0099177	regulation of trans-synaptic signaling	27/1045	158/12653	0.000219277	0.0111963	0.0097313	Fas2/na/slo/Akt/CASK/VGlut/sky/Mctp/FMRFaR/PGRP-LC/Toll-6/Syp/Grik/CG11155/Alk/CG31676/Nlg3/Atg1/Syt12/NT1/Exn/Thor/Shab/Ih/Neto/cv-c/stg1	27
GO:0060562	epithelial tube morphogenesis	21/1045	111/12653	0.000259192	0.0126457	0.010991	baz/cad/ed/fkh/raw/S/shg/shn/sna/Egfr/N/noc/trn/Mkp3/dysf/rhea/Hph/Gyc76C/btl/cv-c/esg	21
GO:0003013	circulatory system process	12/1045	46/12653	0.000262522	0.0126457	0.010991	eag/for/Jra/Egfr/tim/vri/H15/Clk/KCNQ/wry/Shab/rad	12
GO:0003015	heart process	12/1045	46/12653	0.000262522	0.0126457	0.010991	eag/for/Jra/Egfr/tim/vri/H15/Clk/KCNQ/wry/Shab/rad	12
GO:0048732	gland development	31/1045	194/12653	0.000272055	0.0128621	0.0111792	Eip74EF/fkh/fog/robo2/raw/shg/shn/sog/tkv/Egfr/betaTub85D/hid/gl/N/robo1/trn/Dif/fra/drl/RpS21/fz2/Stat92E/dnt/bip1/Atg17/foxo/RpS8/sli/Gyc76C/btsz/scb	31
GO:0009648	photoperiodism	6/1045	13/12653	0.000323153	0.0147323	0.0128046	per/hid/gl/tim/Rh6/cry	6
GO:0035160	maintenance of epithelial integrity, open tracheal system	6/1045	13/12653	0.000323153	0.0147323	0.0128046	peb/shg/Egfr/Mkp3/rhea/cv-c	6
GO:0061326	renal tubule development	15/1045	68/12653	0.000351842	0.0151153	0.0131375	baz/cad/fkh/raw/S/shn/sna/sog/tkv/Egfr/N/insc/brk/cv-c/hbs	15
GO:0072002	Malpighian tubule development	15/1045	68/12653	0.000351842	0.0151153	0.0131375	baz/cad/fkh/raw/S/shn/sna/sog/tkv/Egfr/N/insc/brk/cv-c/hbs	15
GO:0061564	axon development	47/1045	342/12653	0.000356753	0.0151153	0.0131375	Lar/Fas2/fog/for/FER/robo2/peb/pk/ras/shg/Nrt/Ptp99A/N/robo1/Akt/trn/Sema1a/fra/mas/drl/fz2/dnt/trio/stan/Nf-YC/erm/CdGAPr/p130CAS/RhoGEF64C/Toll-6/RhoGAP100F/Alk/exex/Trim9/sif/Atg1/NT1/sick/sli/Sema2b/Dscam2/Gyc76C/Hsc70-4/LIMK1/btl/sbb/scb	47
GO:0006986	response to unfolded protein	11/1045	41/12653	0.000361283	0.0151153	0.0131375	crc/Hsp68/Hsp70Aa/Hsp70Ab/Hsp70Ba/Hsp70Bb/Hsp70Bc/Parp16/REPTOR/Hsp70Bbb/Hsc70-4	11
GO:0006457	protein folding	24/1045	138/12653	0.000367858	0.0151153	0.0131375	Hsp22/Hsp23/Hsp26/Hsp27/Hsp67Ba/Hsp67Bc/Hsp68/Hsp70Aa/Hsp70Ab/Hsp70Ba/Hsp70Bb/Hsp70Bc/CG2887/mrj/CG15676/CG12020/CG4461/CG10029/ClpX/Qsox3/Hsp70Bbb/DnaJ-1/mlt/Hsc70-4	24
GO:0050795	regulation of behavior	21/1045	114/12653	0.000378702	0.0151153	0.0131375	Fas2/per/S/Dop1R1/tim/Clk/Sirt1/Oamb/cry/Gadd45/foxo/Alk/Trim9/iav/5-HT2A/Pka-R1/Shab/Ih/Dop1R2/wake/speck	21
GO:0007613	memory	22/1045	122/12653	0.000378919	0.0151153	0.0131375	arr/Fas2/for/per/w/N/Nmdar1/Dop1R1/CASK/drl/Stat92E/klg/Tob/CenG1A/mura/fabp/Rbfox1/pxb/Dop2R/Rgk1/rad/scb	22
GO:0008037	cell recognition	22/1045	122/12653	0.000378919	0.0151153	0.0131375	Fas2/robo2/shf/Nrt/Ptp99A/robo1/Sema1a/fra/drl/fz2/stan/CG2901/wdp/p130CAS/Trim9/Pvf3/esn/sli/Sema2b/Dscam2/Gyc76C/Hsc70-4	22
GO:0000904	cell morphogenesis involved in differentiation	61/1045	478/12653	0.00039811	0.0154092	0.013393	baz/Dl/Lar/Fas2/fog/for/FER/robo2/peb/pk/ras/shg/shn/hid/Nrt/Ptp99A/N/robo1/trn/msn/Sema1a/fra/drl/fz2/Stat92E/wit/dnt/trio/stan/Traf4/Nf-YC/CG11584/erm/CdGAPr/RhoGEF64C/path/Toll-6/foxo/nyo/RhoGAP100F/Alk/exex/Trim9/RunxA/sif/stl/cwo/Atg1/NT1/sick/sli/Sema2b/Dscam2/Gyc76C/Hsc70-4/unc-104/LIMK1/btl/sbb/cv-c/scb	61
GO:0007297	follicle cell of egg chamber migration	25/1045	147/12653	0.000398358	0.0154092	0.013393	baz/Dl/Lar/peb/shg/Egfr/ex/N/Akt/msn/CASK/Tie/RhoL/Stat92E/Cbl/CalpB/Ptpmeg2/tai/Mrtf/puc/bun/rhea/Mhc/btl/18w	25
GO:0030855	epithelial cell differentiation	48/1045	354/12653	0.000422941	0.0159849	0.0138933	baz/Dl/Lar/emc/fkh/fog/peb/pk/qua/shg/tkv/Egfr/ex/N/Akt/msn/CASK/Tie/RhoL/vri/H15/Stat92E/Cbl/stan/CalpB/Traf4/Ptpmeg2/CG15721/Sox21a/nyo/tai/exex/Mrtf/CG32642/Mur11Da/stl/puc/bun/rhea/app/clos/Mhc/Hsc70-4/mfr/LIMK1/btl/18w/hbs	48
GO:0007188	adenylate cyclase-modulating G protein-coupled receptor signaling pathway	14/1045	62/12653	0.000425764	0.0159849	0.0138933	Oct-TyrR/5-HT7/Ac76E/Dop1R1/Ac13E/Cirl/mAChR-B/TyrR/Octalpha2R/AdoR/Dop2R/Octbeta3R/CG44153/Dop1R2	14
GO:0009886	post-embryonic animal morphogenesis	62/1045	490/12653	0.000449203	0.0163854	0.0142414	arr/Dl/ed/Eip74EF/emc/Fas2/fkh/fog/Jra/pk/px/qua/S/shg/shn/sog/tkv/Egfr/hid/zfh2/N/trn/Gug/msn/Dif/grim/vri/fz2/Stat92E/Cbl/dve/brk/trio/stan/Traf4/Cyp301a1/RhoGEF64C/anchor/Mkp3/Atg17/Hs6st/dysf/fuss/cbt/Rbfox1/Mrtf/spin/puc/rhea/app/Atg1/Exn/Asx/osa/l(2)gd1/cic/CG43658/btsz/LIMK1/sbb/cv-c/esg	62
GO:0030534	adult behavior	27/1045	165/12653	0.000449267	0.0163854	0.0142414	eag/Fas2/Gpdh1/na/per/S/Egfr/Nmdar1/CASK/klg/Clk/aay/Sirt1/moody/Agpat2/Trpgamma/Cirl/FMRFaR/CrzR/mura/dpr9/mtt/pxb/shakB/iav/Vrp1/scb	27
GO:0007156	homophilic cell adhesion via plasma membrane adhesion molecules	12/1045	49/12653	0.000494134	0.0175784	0.0152784	Lar/ed/Fas2/peb/shg/klg/stan/Cad74A/Cad89D/CG34353/Dscam2/hbs	12
GO:0008016	regulation of heart contraction	9/1045	30/12653	0.000502635	0.0175784	0.0152784	eag/for/Jra/tim/vri/Clk/KCNQ/Shab/rad	9
GO:1903522	regulation of blood circulation	9/1045	30/12653	0.000502635	0.0175784	0.0152784	eag/for/Jra/tim/vri/Clk/KCNQ/Shab/rad	9
GO:0048190	wing disc dorsal/ventral pattern formation	13/1045	56/12653	0.000509862	0.0175902	0.0152886	Dl/E(spl)mgamma-HLH/peb/shn/N/MFS14/CG4477/CG14073/lilli/cbt/osa/cic/sbb	13
GO:0031175	neuron projection development	61/1045	483/12653	0.000523028	0.0178039	0.0154743	Lar/Fas2/fog/for/FER/robo2/peb/pk/ras/shg/shn/hid/Nrt/Ptp99A/N/robo1/Akt/trn/msn/Sema1a/fra/mas/Ret/drl/fz2/wit/dnt/trio/stan/Nf-YC/CG11584/erm/Hasp/CdGAPr/sky/p130CAS/RhoGEF64C/path/Toll-6/foxo/RhoGAP100F/Alk/exex/Trim9/RunxA/sif/cwo/Atg1/NT1/sick/sli/Sema2b/Dscam2/Gyc76C/Hsc70-4/unc-104/LIMK1/btl/sbb/cv-c/scb	61
GO:0035239	tube morphogenesis	28/1045	176/12653	0.000566645	0.0190348	0.0165441	Act5C/baz/cad/ed/fkh/fog/raw/S/shg/shn/sna/Egfr/N/noc/trn/Stat92E/Rbcn-3A/Mkp3/dysf/puc/rhea/Hph/Gyc76C/btsz/btl/cv-c/flz/esg	28
GO:0007623	circadian rhythm	27/1045	168/12653	0.0006002	0.0199001	0.0172963	emc/Fas2/na/per/S/slo/hid/gl/robo1/Akt/tim/vri/Pdp1/Rh6/E23/Clk/B4/Oamb/cry/foxo/unc80/cwo/Shab/Ih/Dop1R2/wake/speck	27
GO:0002009	morphogenesis of an epithelium	46/1045	341/12653	0.000618632	0.0202483	0.0175989	baz/cad/Dl/ed/emc/fkh/fog/FER/Jra/peb/pk/raw/S/shg/shn/sna/tkv/Egfr/N/noc/Akt/trn/msn/Cbl/stan/Traf4/bdg/Toll-6/Mkp3/dysf/cbt/mask/puc/rhea/app/smash/Hph/Gyc76C/btsz/LIMK1/btl/cv-c/scb/esg/18w/hbs	46
GO:0007411	axon guidance	37/1045	258/12653	0.000656792	0.0209873	0.0182411	Lar/Fas2/fog/for/FER/robo2/peb/pk/ras/Nrt/Ptp99A/N/robo1/trn/Sema1a/fra/drl/fz2/dnt/trio/stan/Nf-YC/erm/CdGAPr/RhoGEF64C/Toll-6/RhoGAP100F/Alk/Trim9/NT1/sli/Sema2b/Dscam2/Gyc76C/Hsc70-4/sbb/scb	37
GO:0048511	rhythmic process	27/1045	169/12653	0.000659552	0.0209873	0.0182411	emc/Fas2/na/per/S/slo/hid/gl/robo1/Akt/tim/vri/Pdp1/Rh6/E23/Clk/B4/Oamb/cry/foxo/unc80/cwo/Shab/Ih/Dop1R2/wake/speck	27
GO:0032922	circadian regulation of gene expression	5/1045	10/12653	0.000674091	0.0209873	0.0182411	emc/per/Clk/cry/cwo	5
GO:0097150	neuronal stem cell population maintenance	5/1045	10/12653	0.000674091	0.0209873	0.0182411	E(spl)mgamma-HLH/Treh/N/klu/lilli	5
GO:0030509	BMP signaling pathway	13/1045	58/12653	0.000729472	0.0216492	0.0188165	eIF4A/shn/sog/tkv/wit/brk/kek5/anchor/fuss/cbt/CG31869/spin/Gyc76C	13
GO:0071772	response to BMP	13/1045	58/12653	0.000729472	0.0216492	0.0188165	eIF4A/shn/sog/tkv/wit/brk/kek5/anchor/fuss/cbt/CG31869/spin/Gyc76C	13
GO:0071773	cellular response to BMP stimulus	13/1045	58/12653	0.000729472	0.0216492	0.0188165	eIF4A/shn/sog/tkv/wit/brk/kek5/anchor/fuss/cbt/CG31869/spin/Gyc76C	13
GO:0007416	synapse assembly	28/1045	179/12653	0.000745179	0.0216492	0.0188165	baz/Lar/Fas2/Got2/Jra/slo/tkv/brat/Akt/Itgbn/simj/Sema1a/CASK/drl/Pdk1/wit/trio/stan/Syp/RhoGAP100F/dbo/Nlg3/spin/Atg1/unc-104/LIMK1/btl/scb	28
GO:0007268	chemical synaptic transmission	44/1045	325/12653	0.000746231	0.0216492	0.0188165	nAChRalpha1/Fas2/na/slo/tkv/5-HT7/Akt/Nmdar1/Dop1R1/CASK/wit/Oamb/VGlut/nAChRalpha6/sky/Mctp/FMRFaR/PGRP-LC/Toll-6/mAChR-B/Syp/Grik/AdoR/CDase/CG11155/Alk/CG31676/Nlg3/5-HT2A/Pka-R1/Atg1/Syt12/NT1/Exn/Thor/Shab/Ih/cpo/pHCl-1/Neto/Hsc70-4/mfr/cv-c/stg1	44
GO:0098916	anterograde trans-synaptic signaling	44/1045	325/12653	0.000746231	0.0216492	0.0188165	nAChRalpha1/Fas2/na/slo/tkv/5-HT7/Akt/Nmdar1/Dop1R1/CASK/wit/Oamb/VGlut/nAChRalpha6/sky/Mctp/FMRFaR/PGRP-LC/Toll-6/mAChR-B/Syp/Grik/AdoR/CDase/CG11155/Alk/CG31676/Nlg3/5-HT2A/Pka-R1/Atg1/Syt12/NT1/Exn/Thor/Shab/Ih/cpo/pHCl-1/Neto/Hsc70-4/mfr/cv-c/stg1	44
GO:0060249	anatomical structure homeostasis	17/1045	88/12653	0.00075799	0.0217345	0.0188906	Arr2/boss/peb/sev/shg/Egfr/N/fz2/wdp/Culd/Mkp3/Atg17/CDase/tai/rhea/Atg1/cv-c	17
GO:0048667	cell morphogenesis involved in neuron differentiation	56/1045	441/12653	0.000766198	0.0217345	0.0188906	baz/Lar/Fas2/fog/for/FER/robo2/peb/pk/ras/shg/shn/hid/Nrt/Ptp99A/N/robo1/trn/msn/Sema1a/fra/drl/fz2/wit/dnt/trio/stan/Nf-YC/CG11584/erm/CdGAPr/RhoGEF64C/path/Toll-6/foxo/RhoGAP100F/Alk/exex/Trim9/RunxA/sif/cwo/Atg1/NT1/sick/sli/Sema2b/Dscam2/Gyc76C/Hsc70-4/unc-104/LIMK1/btl/sbb/cv-c/scb	56
GO:0016049	cell growth	25/1045	154/12653	0.000810313	0.0226796	0.0197121	arr/Lar/eag/fkh/FER/pk/shg/tkv/Akt/Sema1a/fz2/Pdk1/Mnt/stan/path/foxo/RhoGAP100F/bun/Atg1/Thor/cic/Sema2b/Hph/btl/scb	25
GO:0040007	growth	57/1045	452/12653	0.000817284	0.0226796	0.0197121	arr/baz/Lar/eag/Fas2/fkh/FER/Jra/pk/shg/slo/tkv/Egfr/hid/ex/N/Ac76E/brat/Akt/Itgbn/simj/Sema1a/CASK/fz2/Stat92E/Pdk1/Mnt/wit/brk/trio/stan/Samuel/path/chrb/Toll-6/foxo/Hs6st/Syp/RhoGAP100F/dbo/Alk/tai/scyl/spin/bun/Atg1/Thor/cic/Sema2b/Hph/btsz/unc-104/LIMK1/btl/sbb/scb/18w	57
GO:0097305	response to alcohol	22/1045	129/12653	0.000834023	0.0228953	0.0198995	Eip75B/Fas2/fkh/S/Egfr/hid/Nmdar1/CASK/klg/aay/Sirt1/moody/Agpat2/DOR/Blimp-1/CrzR/mura/dpr9/pxb/Vrp1/Pka-R1/scb	22
GO:0099537	trans-synaptic signaling	44/1045	327/12653	0.000848292	0.0229791	0.0199723	nAChRalpha1/Fas2/na/slo/tkv/5-HT7/Akt/Nmdar1/Dop1R1/CASK/wit/Oamb/VGlut/nAChRalpha6/sky/Mctp/FMRFaR/PGRP-LC/Toll-6/mAChR-B/Syp/Grik/AdoR/CDase/CG11155/Alk/CG31676/Nlg3/5-HT2A/Pka-R1/Atg1/Syt12/NT1/Exn/Thor/Shab/Ih/cpo/pHCl-1/Neto/Hsc70-4/mfr/cv-c/stg1	44
GO:0033674	positive regulation of kinase activity	11/1045	45/12653	0.000855077	0.0229791	0.0199723	sev/Egfr/Ret/Tie/drl/dnt/Traf4/CG3277/Atg17/Alk/btl	11
GO:0010632	regulation of epithelial cell migration	12/1045	52/12653	0.000877807	0.0233442	0.0202897	robo2/peb/shg/Egfr/robo1/Akt/msn/Tie/Cbl/tai/puc/sli	12
GO:0048729	tissue morphogenesis	48/1045	366/12653	0.000891184	0.0234556	0.0203865	baz/cad/Dl/ed/emc/fkh/fog/FER/Jra/peb/pk/raw/S/shg/shn/sna/tkv/Egfr/N/noc/Akt/trn/msn/Cbl/stan/Traf4/miple2/bdg/Toll-6/Mkp3/dysf/cbt/mask/puc/rhea/app/smash/sli/Hph/Gyc76C/btsz/LIMK1/btl/cv-c/scb/esg/18w/hbs	48
GO:0034620	cellular response to unfolded protein	10/1045	39/12653	0.000979098	0.0255065	0.022169	crc/Hsp68/Hsp70Aa/Hsp70Ab/Hsp70Ba/Hsp70Bb/Hsp70Bc/Parp16/Hsp70Bbb/Hsc70-4	10
GO:0042752	regulation of circadian rhythm	19/1045	106/12653	0.000996896	0.0257078	0.022344	Fas2/na/per/S/hid/gl/robo1/tim/Rh6/E23/Clk/Oamb/cry/cwo/Shab/Ih/Dop1R2/wake/speck	19
GO:0007450	dorsal/ventral pattern formation, imaginal disc	13/1045	60/12653	0.00102367	0.0258979	0.0225093	Dl/E(spl)mgamma-HLH/peb/shn/N/MFS14/CG4477/CG14073/lilli/cbt/osa/cic/sbb	13
GO:0007409	axonogenesis	44/1045	330/12653	0.00102456	0.0258979	0.0225093	Lar/Fas2/fog/for/FER/robo2/peb/pk/ras/shg/Nrt/Ptp99A/N/robo1/trn/Sema1a/fra/drl/fz2/dnt/trio/stan/Nf-YC/erm/CdGAPr/RhoGEF64C/Toll-6/RhoGAP100F/Alk/exex/Trim9/sif/Atg1/NT1/sick/sli/Sema2b/Dscam2/Gyc76C/Hsc70-4/LIMK1/btl/sbb/scb	44
GO:0022407	regulation of cell-cell adhesion	9/1045	33/12653	0.00108153	0.02707	0.023528	baz/Lar/robo2/peb/tkv/N/robo1/RhoL/sli	9
GO:0097485	neuron projection guidance	37/1045	266/12653	0.00116436	0.0288604	0.0250841	Lar/Fas2/fog/for/FER/robo2/peb/pk/ras/Nrt/Ptp99A/N/robo1/trn/Sema1a/fra/drl/fz2/dnt/trio/stan/Nf-YC/erm/CdGAPr/RhoGEF64C/Toll-6/RhoGAP100F/Alk/Trim9/NT1/sli/Sema2b/Dscam2/Gyc76C/Hsc70-4/sbb/scb	37
GO:0048056	R3/R4 cell differentiation	6/1045	16/12653	0.00121488	0.0296287	0.0257519	Dl/emc/Jra/N/stan/bdg	6
GO:0006935	chemotaxis	38/1045	276/12653	0.00121857	0.0296287	0.0257519	Lar/Fas2/fog/for/FER/robo2/peb/pk/ras/Nrt/Ptp99A/N/robo1/trn/Sema1a/fra/drl/fz2/dnt/trio/stan/Nf-YC/erm/CdGAPr/RhoGEF64C/Toll-6/RhoGAP100F/Alk/wun2/Trim9/NT1/sli/Sema2b/Dscam2/Gyc76C/Hsc70-4/sbb/scb	38
GO:0090630	activation of GTPase activity	9/1045	34/12653	0.00136464	0.0327333	0.0284502	RN-tre/Crag/Rgl/CenG1A/RhoGAP100F/sif/Exn/RapGAP1/rad	9
GO:0072001	renal system development	15/1045	77/12653	0.00138881	0.0327333	0.0284502	baz/cad/fkh/raw/S/shn/sna/sog/tkv/Egfr/N/insc/brk/cv-c/hbs	15
GO:0099536	synaptic signaling	44/1045	335/12653	0.0013907	0.0327333	0.0284502	nAChRalpha1/Fas2/na/slo/tkv/5-HT7/Akt/Nmdar1/Dop1R1/CASK/wit/Oamb/VGlut/nAChRalpha6/sky/Mctp/FMRFaR/PGRP-LC/Toll-6/mAChR-B/Syp/Grik/AdoR/CDase/CG11155/Alk/CG31676/Nlg3/5-HT2A/Pka-R1/Atg1/Syt12/NT1/Exn/Thor/Shab/Ih/cpo/pHCl-1/Neto/Hsc70-4/mfr/cv-c/stg1	44
GO:0007298	border follicle cell migration	22/1045	134/12653	0.00139754	0.0327333	0.0284502	baz/Dl/peb/shg/Egfr/ex/N/Akt/msn/CASK/Tie/RhoL/Stat92E/Cbl/CalpB/Ptpmeg2/tai/Mrtf/puc/rhea/Mhc/btl	22
GO:0060560	developmental growth involved in morphogenesis	18/1045	101/12653	0.00143317	0.0332626	0.0289103	arr/baz/Lar/FER/pk/shg/tkv/Sema1a/fz2/stan/path/Toll-6/RhoGAP100F/Atg1/Sema2b/btl/scb/18w	18
GO:0050919	negative chemotaxis	7/1045	22/12653	0.00144909	0.0333291	0.0289681	robo2/Sema1a/drl/fz2/wun2/sli/Sema2b	7
GO:0001703	gastrulation with mouth forming first	11/1045	48/12653	0.00151448	0.0340934	0.0296323	baz/cad/fog/shg/sna/sog/tkv/Traf4/wntD/5-HT2A/btsz	11
GO:0010004	gastrulation involving germ band extension	11/1045	48/12653	0.00151448	0.0340934	0.0296323	baz/cad/fog/shg/sna/sog/tkv/Traf4/wntD/5-HT2A/btsz	11
GO:0042592	homeostatic process	57/1045	464/12653	0.00152238	0.0340934	0.0296323	Arr2/boss/Lar/peb/per/sev/shg/Egfr/ex/gl/N/Hnf4/robo1/Akt/Itgbn/Nmdar1/Dop1R1/ATP6/tim/ktub/fz2/Rack1/Rbcn-3A/Oamb/CG3719/CG1840/VGlut/uif/nAChRalpha6/CG5421/Trpgamma/CG17544/nrv3/CG14757/CG14744/wdp/Culd/bmm/Mkp3/Atg17/foxo/CG11703/CG4704/unc80/CDase/Nhe2/tai/ZnT33D/bun/Snmp1/rhea/Atg1/CG43321/SNF4Agamma/Dop1R2/cv-c/esg	57
GO:0009266	response to temperature stimulus	22/1045	135/12653	0.00154276	0.0341518	0.0296831	Hsp22/Hsp23/Hsp26/Hsp27/Hsp67Ba/Hsp67Bc/per/Dop1R1/Hsp70Aa/Hsp70Ab/Hsp70Ba/Hsp70Bb/Hsp70Bc/Cyp6a17/Rh6/Clk/Ucp4B/CG4461/brv1/Hsp70Bbb/iav/DnaJ-1	22
GO:0120035	regulation of plasma membrane bounded cell projection organization	25/1045	161/12653	0.00155174	0.0341518	0.0296831	baz/Lar/pk/N/robo1/Akt/Sema1a/fra/mas/Ret/fz2/trio/stan/CG3213/C1GalTA/Hasp/LRR/Trim9/sif/Sema2b/PsGEF/unc-104/LIMK1/btl/cv-c	25
GO:0042127	regulation of cell population proliferation	32/1045	224/12653	0.00157205	0.0343029	0.0298145	cad/Dl/Jra/E(spl)m3-HLH/E(spl)mbeta-HLH/E(spl)mgamma-HLH/sna/Egfr/ex/N/brat/Akt/Dif/klu/mtd/dsf/RpS21/fz2/Stat92E/Cbl/Rgl/erm/CG6770/wdp/Mkp3/foxo/pxb/bun/osa/cpo/btl/esg	32
GO:0048812	neuron projection morphogenesis	55/1045	445/12653	0.00159267	0.0343549	0.0298596	Lar/Fas2/fog/for/FER/robo2/peb/pk/ras/shg/shn/hid/Nrt/Ptp99A/N/robo1/trn/msn/Sema1a/fra/drl/fz2/wit/dnt/trio/stan/Nf-YC/CG11584/erm/CdGAPr/RhoGEF64C/path/Toll-6/foxo/RhoGAP100F/Alk/exex/Trim9/RunxA/sif/cwo/Atg1/NT1/sick/sli/Sema2b/Dscam2/Gyc76C/Hsc70-4/unc-104/LIMK1/btl/sbb/cv-c/scb	55
GO:0048707	instar larval or pupal morphogenesis	58/1045	475/12653	0.00160134	0.0343549	0.0298596	arr/Dl/ed/Eip74EF/emc/Fas2/fkh/fog/Jra/pk/px/qua/S/shg/shn/sog/tkv/Egfr/hid/zfh2/N/Gug/msn/Dif/vri/fz2/Stat92E/Cbl/dve/brk/trio/stan/Traf4/Cyp301a1/RhoGEF64C/anchor/Mkp3/Atg17/Hs6st/dysf/fuss/cbt/Rbfox1/Mrtf/puc/rhea/app/Atg1/Exn/Asx/osa/l(2)gd1/cic/CG43658/LIMK1/sbb/cv-c/esg	58
GO:0001558	regulation of cell growth	16/1045	86/12653	0.0016241	0.0345527	0.0300316	Lar/fkh/pk/Akt/Sema1a/Pdk1/Mnt/stan/foxo/bun/Atg1/Thor/cic/Sema2b/Hph/btl	16
GO:0007560	imaginal disc morphogenesis	53/1045	426/12653	0.00166159	0.0347709	0.0302212	arr/Dl/ed/emc/Fas2/fog/Jra/pk/px/qua/S/shg/shn/sog/tkv/Egfr/hid/zfh2/N/Gug/msn/vri/fz2/Stat92E/Cbl/dve/brk/trio/stan/Traf4/Cyp301a1/RhoGEF64C/anchor/Mkp3/Hs6st/dysf/fuss/cbt/Rbfox1/Mrtf/puc/rhea/app/Exn/Asx/osa/l(2)gd1/cic/CG43658/LIMK1/sbb/cv-c/esg	53
GO:0048563	post-embryonic animal organ morphogenesis	53/1045	426/12653	0.00166159	0.0347709	0.0302212	arr/Dl/ed/emc/Fas2/fog/Jra/pk/px/qua/S/shg/shn/sog/tkv/Egfr/hid/zfh2/N/Gug/msn/vri/fz2/Stat92E/Cbl/dve/brk/trio/stan/Traf4/Cyp301a1/RhoGEF64C/anchor/Mkp3/Hs6st/dysf/fuss/cbt/Rbfox1/Mrtf/puc/rhea/app/Exn/Asx/osa/l(2)gd1/cic/CG43658/LIMK1/sbb/cv-c/esg	53
GO:0008015	blood circulation	9/1045	35/12653	0.00170447	0.0350929	0.0305011	eag/for/Jra/tim/vri/Clk/KCNQ/Shab/rad	9
GO:0060047	heart contraction	9/1045	35/12653	0.00170447	0.0350929	0.0305011	eag/for/Jra/tim/vri/Clk/KCNQ/Shab/rad	9
GO:0046843	dorsal appendage formation	12/1045	56/12653	0.00174805	0.0351494	0.0305502	ed/emc/Jra/S/Egfr/N/Cad74A/Syp/mask/puc/bun/cic	12
GO:0048737	imaginal disc-derived appendage development	47/1045	368/12653	0.00174868	0.0351494	0.0305502	arr/Dl/ed/emc/fog/pk/px/qua/S/shg/shn/sog/tkv/Egfr/hid/zfh2/N/Gug/drl/vri/fz2/Cbl/dve/brk/trio/stan/sona/RhoGEF64C/anchor/Mkp3/Hs6st/dysf/fuss/Rbfox1/Mrtf/rhea/app/Alh/Exn/Asx/osa/l(2)gd1/cic/CG43658/LIMK1/sbb/cv-c	47
GO:0048858	cell projection morphogenesis	55/1045	447/12653	0.00176229	0.0351494	0.0305502	Lar/Fas2/fog/for/FER/robo2/peb/pk/ras/shg/shn/hid/Nrt/Ptp99A/N/robo1/trn/msn/Sema1a/fra/drl/fz2/wit/dnt/trio/stan/Nf-YC/CG11584/erm/CdGAPr/RhoGEF64C/path/Toll-6/foxo/RhoGAP100F/Alk/exex/Trim9/RunxA/sif/cwo/Atg1/NT1/sick/sli/Sema2b/Dscam2/Gyc76C/Hsc70-4/unc-104/LIMK1/btl/sbb/cv-c/scb	55
GO:0120039	plasma membrane bounded cell projection morphogenesis	55/1045	447/12653	0.00176229	0.0351494	0.0305502	Lar/Fas2/fog/for/FER/robo2/peb/pk/ras/shg/shn/hid/Nrt/Ptp99A/N/robo1/trn/msn/Sema1a/fra/drl/fz2/wit/dnt/trio/stan/Nf-YC/CG11584/erm/CdGAPr/RhoGEF64C/path/Toll-6/foxo/RhoGAP100F/Alk/exex/Trim9/RunxA/sif/cwo/Atg1/NT1/sick/sli/Sema2b/Dscam2/Gyc76C/Hsc70-4/unc-104/LIMK1/btl/sbb/cv-c/scb	55
GO:0034329	cell junction assembly	33/1045	235/12653	0.00178874	0.0354005	0.0307685	baz/Lar/Fas2/Got2/Jra/shg/slo/tkv/brat/Akt/Itgbn/simj/Sema1a/CASK/drl/Pdk1/wit/trio/stan/moody/CG9628/Syp/RhoGAP100F/dbo/Nlg3/shakB/spin/Atg1/btsz/unc-104/LIMK1/btl/scb	33
GO:0043153	entrainment of circadian clock by photoperiod	5/1045	12/12653	0.00184132	0.0361606	0.0314291	per/hid/gl/Rh6/cry	5
GO:0030029	actin filament-based process	43/1045	331/12653	0.00194123	0.0378317	0.0328816	Dl/ed/fog/FER/Prm/qua/Sb/fwd/N/Ret/Rack1/Fim/trio/moody/siz/gukh/Traf4/Kank/CG6873/LRR/p130CAS/nyo/Myo28B1/mask/CG32264/Mrtf/RhoU/CG34347/sif/puc/Vrp1/Pka-R1/rhea/RhoGAP18B/CG43658/sick/CG43901/PsGEF/Mhc/RhoGEF3/btsz/LIMK1/cv-c	43
GO:0000122	negative regulation of transcription by RNA polymerase II	31/1045	218/12653	0.00198611	0.0384131	0.0333869	Hr3/Eip75B/emc/fkh/E(spl)mbeta-HLH/E(spl)mgamma-HLH/per/shn/sna/scrt/simj/Gug/klu/Rh6/dve/Clk/Mnt/brk/Oamb/Blimp-1/CG14073/foxo/lmd/fuss/cbt/cwo/vnd/cic/CG43689/sbb/esg	31
GO:0048736	appendage development	47/1045	371/12653	0.00206366	0.039613	0.0344298	arr/Dl/ed/emc/fog/pk/px/qua/S/shg/shn/sog/tkv/Egfr/hid/zfh2/N/Gug/drl/vri/fz2/Cbl/dve/brk/trio/stan/sona/RhoGEF64C/anchor/Mkp3/Hs6st/dysf/fuss/Rbfox1/Mrtf/rhea/app/Alh/Exn/Asx/osa/l(2)gd1/cic/CG43658/LIMK1/sbb/cv-c	47
GO:0042749	regulation of circadian sleep/wake cycle	11/1045	50/12653	0.00215049	0.0409717	0.0356107	per/S/tim/Clk/Oamb/cry/Shab/Ih/Dop1R2/wake/speck	11
GO:0031344	regulation of cell projection organization	25/1045	165/12653	0.00219414	0.0414936	0.0360643	baz/Lar/pk/N/robo1/Akt/Sema1a/fra/mas/Ret/fz2/trio/stan/CG3213/C1GalTA/Hasp/LRR/Trim9/sif/Sema2b/PsGEF/unc-104/LIMK1/btl/cv-c	25
GO:0045466	R7 cell differentiation	13/1045	65/12653	0.00221419	0.0415648	0.0361262	boss/Dl/Lar/emc/sev/N/sv/klu/klg/Cbl/rau/RhoGAP100F/mask	13
GO:0007157	heterophilic cell-cell adhesion via plasma membrane cell adhesion molecules	8/1045	30/12653	0.00238105	0.0440494	0.0382856	Nrt/Itgbn/glec/beat-IIa/beat-VI/beat-VII/scb/hbs	8
GO:0010669	epithelial structure maintenance	8/1045	30/12653	0.00238105	0.0440494	0.0382856	peb/shg/Egfr/Mkp3/Atg17/rhea/Atg1/cv-c	8
GO:0007432	salivary gland boundary specification	6/1045	18/12653	0.00243992	0.0448139	0.0389501	robo2/shn/tkv/robo1/fra/sli	6
GO:0070887	cellular response to chemical stimulus	52/1045	424/12653	0.00248804	0.0453711	0.0394344	crc/Lar/Eip75B/fkh/Hsp68/GlyP/5-HT7/Hnf4/Akt/msn/Dop1R1/Hsp70Aa/Hsp70Ab/Hsp70Ba/Hsp70Bb/Hsp70Bc/Hr38/drl/Stat92E/Pdk1/Sirt1/Mkk4/Cyp6g1/Traf4/Parp16/DOR/Blimp-1/CrzR/Crtc/Mkp3/mAChR-B/foxo/TyrR/SIFaR/CG12355/wun2/tai/Hsp70Bbb/Rbfox1/Mrtf/Dop2R/5-HT2A/puc/Snmp1/Atg1/Syt12/Thor/gce/Eip93F/Hph/Dop1R2/Hsc70-4	52
GO:0050770	regulation of axonogenesis	11/1045	51/12653	0.00254137	0.0456911	0.0397125	pk/Sema1a/fra/fz2/trio/stan/Trim9/sif/Sema2b/LIMK1/btl	11
GO:0030308	negative regulation of cell growth	7/1045	24/12653	0.00254138	0.0456911	0.0397125	fkh/Sema1a/Mnt/foxo/cic/Sema2b/btl	7
GO:0032990	cell part morphogenesis	55/1045	455/12653	0.00260964	0.0465904	0.0404941	Lar/Fas2/fog/for/FER/robo2/peb/pk/ras/shg/shn/hid/Nrt/Ptp99A/N/robo1/trn/msn/Sema1a/fra/drl/fz2/wit/dnt/trio/stan/Nf-YC/CG11584/erm/CdGAPr/RhoGEF64C/path/Toll-6/foxo/RhoGAP100F/Alk/exex/Trim9/RunxA/sif/cwo/Atg1/NT1/sick/sli/Sema2b/Dscam2/Gyc76C/Hsc70-4/unc-104/LIMK1/btl/sbb/cv-c/scb	55
GO:0051960	regulation of nervous system development	31/1045	222/12653	0.00264547	0.0466367	0.0405344	Dl/ed/E(spl)m3-HLH/E(spl)mbeta-HLH/E(spl)mgamma-HLH/pk/tkv/N/brat/Akt/Itgbn/simj/Sema1a/insc/klu/wit/trio/stan/erm/Sidpn/Syp/dbo/sif/bun/cwo/osa/Sema2b/unc-104/btl/scb/esg	31
GO:0030036	actin cytoskeleton organization	41/1045	317/12653	0.00264877	0.0466367	0.0405344	Dl/ed/fog/FER/Prm/qua/Sb/fwd/N/Ret/Rack1/Fim/trio/moody/siz/gukh/Kank/CG6873/LRR/p130CAS/Myo28B1/mask/CG32264/Mrtf/RhoU/CG34347/sif/puc/Vrp1/Pka-R1/rhea/RhoGAP18B/CG43658/sick/CG43901/PsGEF/Mhc/RhoGEF3/btsz/LIMK1/cv-c	41
GO:0007447	imaginal disc pattern formation	19/1045	115/12653	0.00266729	0.0466411	0.0405383	arr/cad/Dl/E(spl)mgamma-HLH/peb/shn/tkv/Egfr/N/MFS14/H15/CG4477/CG14073/boi/lilli/cbt/osa/cic/sbb	19
GO:0051093	negative regulation of developmental process	30/1045	213/12653	0.00269571	0.0468173	0.0406914	Dl/ed/Fas2/fkh/shn/tkv/Egfr/ex/N/Ac76E/brat/Akt/Itgbn/Sema1a/Stat92E/erm/C1GalTA/Sox21a/foxo/Syp/dbo/mask/bun/osa/cic/Sema2b/unc-104/btl/scb/esg	30
GO:0007412	axon target recognition	5/1045	13/12653	0.00279017	0.0481304	0.0418327	Lar/trio/erm/exex/sbb	5
GO:0051240	positive regulation of multicellular organismal process	30/1045	214/12653	0.00289498	0.0492139	0.0427744	Jra/E(spl)m3-HLH/E(spl)mbeta-HLH/E(spl)mgamma-HLH/peb/pk/tkv/N/Akt/simj/klu/vri/Pdk1/wit/trio/Sirt1/stan/Oamb/foxo/Nox/sif/5-HT2A/bun/Pka-R1/Shab/Ih/wake/btsz/btl/esg	30
GO:0001894	tissue homeostasis	13/1045	67/12653	0.00293408	0.0492139	0.0427744	Arr2/peb/shg/Egfr/N/wdp/Culd/Mkp3/Atg17/CDase/rhea/Atg1/cv-c	13
GO:0007178	transmembrane receptor protein serine/threonine kinase signaling pathway	13/1045	67/12653	0.00293408	0.0492139	0.0427744	eIF4A/shn/sog/tkv/wit/brk/kek5/anchor/fuss/cbt/CG31869/spin/Gyc76C	13
GO:0048565	digestive tract development	19/1045	116/12653	0.00294936	0.0492139	0.0427744	cad/emc/fkh/raw/S/shg/shn/sna/Egfr/N/fz2/Stat92E/dve/Sox21a/Alk/puc/sli/cv-c/scb	19
GO:0055123	digestive system development	19/1045	116/12653	0.00294936	0.0492139	0.0427744	cad/emc/fkh/raw/S/shg/shn/sna/Egfr/N/fz2/Stat92E/dve/Sox21a/Alk/puc/sli/cv-c/scb	19
GO:0010721	negative regulation of cell development	11/1045	52/12653	0.00298769	0.0495298	0.0430489	Dl/ed/Fas2/N/brat/Sema1a/erm/mask/osa/Sema2b/btl	11
GO:0009408	response to heat	15/1045	83/12653	0.00300803	0.0495451	0.0430623	Hsp22/Hsp23/Hsp26/Hsp27/Hsp67Ba/Hsp67Bc/Hsp70Aa/Hsp70Ab/Hsp70Ba/Hsp70Bb/Hsp70Bc/CG4461/Hsp70Bbb/iav/DnaJ-1	15
